# Single-cell spatial analysis of pediatric high-grade glioma reveals a novel population of SPP1^+^/GPNMB^+^ myeloid cells with immunosuppressive and tumor-promoting capabilities

**DOI:** 10.1101/2025.03.18.643953

**Authors:** Thijs J.M. van den Broek, Raoull Hoogendijk, Mariëtte E.G. Kranendonk, Julie A.S. Lammers, Akshaya L. Krishnamoorthy, Ravian L. van Ineveld, Milo Molleson, Vasily O. Tsvetkov, Femke C. A. Ringnalda, Marc van de Wetering, Yan Su, John I. Bianco, Cristian Ruiz Moreno, Mario G. Ries, Eelco W. Hoving, Jasper van der Lugt, Leila Akkari, David P. Schrijver, Hendrik G. Stunnenberg, Anne C. Rios, Dannis G. van Vuurden, Anoek Zomer

## Abstract

**Background:** Pediatric-type diffuse high-grade gliomas (pHGG) are a leading cause of pediatric cancer-related mortality. Although immunotherapy offers a promising treatment avenue, clinical responses in pHGG patients remain limited. A detailed understanding of the tumor immune microenvironment (TIME) is essential for advancing immunotherapeutic strategies.

**Methods:** We performed single-cell spatial analysis integrating cyclical immunofluorescence imaging and Spatial Molecular Imaging to interrogate the proteomic and transcriptomic landscape of pHGG. A tissue microarray comprising 32 diagnostic patient-derived pHGG samples was utilized to map the spatial distribution of immune and tumor cells.

**Results:** Our analyses reveal that the pHGG TIME is predominantly composed of myeloid cells, including brain-resident microglia and monocyte-derived macrophages, with only few T cells. A significant subset of these myeloid cells express mesenchymal-like genes and are positive for SPP1 and GPNMB. Spatial mapping further demonstrated that SPP1^+^/GPNMB^+^ myeloid cells localize in close proximity to mesenchymal-like tumor cells, and negatively correlate with the location and presence of CD8^+^ T cells. These cells also express genes related to immunosuppression and epithelial-to-mesenchymal transition, indicating their potential role in establishing an immunosuppressive niche.

**Conclusions:** Our findings reveal a distinct immune landscape in pHGG characterized by SPP1^+^/GPNMB^+^ myeloid cells which may contribute to the exclusion of CD8^+^ T cells. This spatially resolved insight identifies these myeloid cells as promising therapeutic targets and provides a rationale for developing novel immunotherapeutic strategies to improve outcomes in pediatric high-grade gliomas.
