## Supplementary Tables for "Single-cell spatial analysis of pediatric high-grade glioma reveals a novel population of SPP1^+^/GPNMB^+^ myeloid cells with immunosuppressive and tumor-promoting capabilities"

### Sheet: Suppl. Table 1
Table S1
NanoString CosMx probesets
Universal Cell Typing panel	GBM-based custom panel
AATK	AGXT2L1
ABL1	RBFOX3
ABL2	HOPX
ACE	AGT
ACE2	METTL7B
ACKR1	FAM107A
ACKR3	LIX1
ACKR4	ID3
ACTA2	SOX10
ACTG2	BCAS1
ACVR1	GPR17
ACVR1B	STMN2
ACVR2A	DLX5
ACVRL1	DLL3
ADGRA2	FABP7
ADGRA3	OLIG1
ADGRB2	BCAN
ADGRB3	HES6
ADGRD1	HES5
ADGRE1	AQP4
ADGRE2	GFAP
ADGRE5	EGLN3
ADGRF1	HIF3A
ADGRF3	EPAS1
ADGRF4	WWTR1
ADGRF5	SOCS3
ADGRG1	TGFBI
ADGRG2	CDH2
ADGRG3	AQP1
ADGRG5	ATP1A2
ADGRG6
ADGRL1
ADGRL2
ADGRL4
ADGRV1
ADIPOQ
ADIRF
ADM2
ADORA2A
AGR2
AHI1
AHR
AKT1
ALCAM
ANGPT1
ANGPT2
ANGPT4
ANGPTL1
ANXA1
ANXA2
ANXA4
APOA1
APOB
APOD
APP
AQP3
AR
AREG
ARF1
ARG1
ARHGDIB
ARTN
ATF3
ATG10
ATG12
ATG5
ATM
ATR
AXL
AZGP1
AZU1
B2M
B3GNT7
BAG3
BATF3
BAX
BCL2
BCL2L1
BECN1
BEST1
BGN
BID
BIRC5
BMP1
BMP2
BMP3
BMP4
BMP5
BMP6
BMP7
BMPR1A
BMPR2
BMX
BRCA1
BST1
BST2
BTG1
BTK
C11orf96
C1QA
C1QB
C1QC
C5AR2
C9orf16
CALB1
CALD1
CALM1
CALM2
CALM3
CAMP
CASP3
CASP8
CASR
CAV1
CCL11
CCL13
CCL15
CCL18
CCL19
CCL2
CCL20
CCL21
CCL23
CCL26
CCL28
CCL3
CCL3L3
CCL4
CCL4L2
CCL5
CCL7
CCL8
CCND1
CCR1
CCR10
CCR2
CCR5
CCR7
CCRL2
CD14
CD163
CD164
CD19
CD2
CD209
CD24
CD27
CD274
CD276
CD28
CD300A
CD33
CD34
CD36
CD37
CD38
CD3D
CD3E
CD3G
CD4
CD40
CD40LG
CD44
CD47
CD48
CD52
CD53
CD55
CD58
CD59
CD5L
CD63
CD68
CD69
CD70
CD74
CD79A
CD80
CD81
CD83
CD84
CD86
CD8A
CD8B
CD9
CDH1
CDH11
CDH5
CDKN1A
CDKN3
CEACAM1
CEACAM6
CELSR1
CELSR2
CENPF
CFD
CFLAR
CHEK1
CHEK2
CHGA
CHI3L1
CIDEA
CIITA
CLCF1
CLDN4
CLEC10A
CLEC12A
CLEC14A
CLEC1A
CLEC2B
CLEC2D
CLEC4A
CLEC4D
CLEC4E
CLEC5A
CLEC7A
CLOCK
CLU
CMKLR1
CNTFR
COL11A1
COL12A1
COL14A1
COL15A1
COL16A1
COL17A1
COL18A1
COL1A1
COL1A2
COL21A1
COL27A1
COL3A1
COL4A1
COL4A2
COL4A5
COL5A1
COL5A2
COL5A3
COL6A1
COL6A2
COL6A3
COL8A1
COL9A1
COL9A2
COL9A3
COTL1
CPA3
CPB1
CRIP1
CRP
CRYAB
CSF1
CSF1R
CSF2
CSF2RA
CSF2RB
CSF3
CSF3R
CSHL1
CSK
CST7
CTLA4
CTNNB1
CTSG
CTSW
CUZD1
CX3CL1
CX3CR1
CXCL1
CXCL10
CXCL12
CXCL14
CXCL16
CXCL17
CXCL2
CXCL3
CXCL5
CXCL6
CXCL8
CXCL9
CXCR1
CXCR2
CXCR3
CXCR4
CXCR5
CXCR6
CYP19A1
CYP1B1
CYSTM1
CYTOR
DCN
DDC
DDIT3
DDR1
DDR2
DDX58
DHRS2
DLL1
DMBT1
DNMT1
DNMT3A
DNTT
DPP4
DST
DUSP1
DUSP2
DUSP4
DUSP5
DUSP6
EFNA1
EFNA4
EFNA5
EFNB1
EFNB2
EFNB3
EGF
EGFR
EIF5A
ELANE
EMP3
ENG
ENTPD1
EOMES
EPCAM
EPHA2
EPHA3
EPHA4
EPHA7
EPHB2
EPHB3
EPHB4
EPHB6
EPOR
ERBB2
ERBB3
ESAM
ESR1
ETS1
ETV4
ETV5
EZH2
EZR
FABP4
FABP5
FAS
FASLG
FASN
FCER1G
FCGBP
FCGR3A
FCRLA
FES
FFAR2
FFAR3
FFAR4
FGF1
FGF12
FGF13
FGF18
FGF2
FGF7
FGF9
FGFR1
FGFR2
FGFR3
FGG
FGR
FKBP11
FLT1
FLT3LG
FN1
FOS
FOXF1
FOXP3
FPR1
FYB1
FYN
FZD1
FZD3
FZD4
FZD5
FZD6
FZD7
FZD8
G6PC2
G6PD
GADD45B
GAS6
GATA3
GC
GCG
GDF10
GDF15
GDF3
GDF6
GDF9
GDNF
GLUD1
GLUL
GNLY
GPBAR1
GPER1
GPNMB
GPR183
GPX1
GPX3
GSN
GSTP1
GZMA
GZMB
GZMH
GZMK
H2AZ1
H4C3
HAVCR2
HBA1
HBB
HCAR2
HCAR3
HCK
HCST
HDAC1
HDAC11
HDAC3
HDAC4
HDAC5
HGF
HIF1A
HILPDA
HLA-A
HLA-B
HLA-C
HLA-DPA1
HLA-DPB1
HLA-DQA1
HLA-DQB1
HLA-DRA
HLA-DRB1
HLA-DRB5
HLA-E
HMGB2
HMGN2
HPGDS
HSD17B2
HSD3B2
HSP90AA1
HSP90AB1
HSP90B1
HSPA1A
HSPA1B
HSPB1
HTT
IAPP
ICAM1
ICAM2
ICAM3
ICOS
ICOSLG
IDO1
IER3
IFI27
IFIH1
IFIT1
IFITM1
IFITM3
IFNA1
IFNAR1
IFNAR2
IFNB1
IFNG
IFNGR1
IFNGR2
IFNL2
IFNL3
IGF1
IGF1R
IGF2
IGF2R
IGFBP3
IGFBP5
IGFBP6
IGFBP7
IGHA1
IGHD
IGHG1
IGHG2
IGHM
IGKC
IL10
IL10RA
IL10RB
IL11
IL11RA
IL12A
IL12B
IL12RB1
IL12RB2
IL13RA1
IL15
IL15RA
IL16
IL17A
IL17B
IL17D
IL17RA
IL17RB
IL17RE
IL18
IL18R1
IL1A
IL1B
IL1R1
IL1R2
IL1RAP
IL1RL1
IL1RN
IL2
IL20
IL20RA
IL22RA1
IL23A
IL24
IL27RA
IL2RA
IL2RB
IL2RG
IL32
IL33
IL34
IL36G
IL3RA
IL4R
IL6
IL6R
IL6ST
IL7
IL7R
INHA
INHBA
INHBB
INS
INSR
IRF3
IRF4
ITGA1
ITGA2
ITGA3
ITGA5
ITGA6
ITGA9
ITGAE
ITGAL
ITGAM
ITGAV
ITGAX
ITGB1
ITGB2
ITGB4
ITGB5
ITGB6
ITGB8
ITK
ITM2A
JAG1
JAK1
JAK2
JCHAIN
JUN
JUNB
KDR
KIT
KITLG
KLF2
KLK3
KLRB1
KLRK1
KRAS
KRT1
KRT10
KRT13
KRT14
KRT15
KRT16
KRT17
KRT18
KRT19
KRT20
KRT23
KRT24
KRT4
KRT5
KRT6A
KRT6B
KRT6C
KRT7
KRT8
KRT80
KRT86
LAG3
LAIR1
LAMP2
LAMP3
LCN2
LDLR
LEFTY1
LEFTY2
LEP
LGALS1
LGALS3
LGALS3BP
LGALS9
LIF
LIFR
LINC02446
LMNA
LPAR5
LTB
LTBR
LTF
LUM
LY6D
LY75
LYN
LYZ
MAF
MALAT1
MAML2
MAP1LC3B
MAPK13
MAPK14
MARCO
MECOM
MEG3
MERTK
MET
MGP
MIF
MKI67
MMP1
MMP10
MMP12
MMP14
MMP16
MMP19
MMP2
MMP3
MMP7
MMP8
MMP9
MPO
MRC1
MRC2
MS4A1
MS4A4A
MSMB
MST1R
MT1X
MT2A
MTOR
MTRNR2L1
MX1
MXRA8
MYC
MYH11
MYL9
MZB1
MZT2A
NANOG
NCR1
NDRG1
NEAT1
NFKB1
NFKBIA
NGFR
NKG7
NLRC4
NLRC5
NLRP1
NLRP2
NLRP3
NOD2
NOSIP
NOTCH1
NOTCH2
NOTCH3
NPPB
NPPC
NPR1
NPR2
NPR3
NR1H2
NR1H3
NR1H4
NR3C1
NRG1
NRG4
NRIP3
NRXN1
NRXN3
NTRK2
OAS1
OAS2
OAS3
OASL
OLFM4
OLR1
OSM
OSMR
OXER1
OXGR1
P2RX5
P2RY12
PARP1
PCNA
PDCD1
PDCD1LG2
PDGFA
PDGFB
PDGFC
PDGFD
PDGFRA
PDGFRB
PECAM1
PF4
PGF
PGR
PHLDA2
PIGR
PLA2R1
PLAC8
PNOC
POU5F1
PPARA
PPARD
PPARG
PPBP
PRF1
PROK2
PROKR1
PRSS2
PSAP
PSCA
PTGDR2
PTGDS
PTGES
PTGES2
PTGES3
PTGIS
PTGS1
PTGS2
PTHLH
PTK2
PTK6
PTPRC
PTPRCAP
PTTG1
QRFPR
RAC1
RAC2
RAD51
RAMP1
RAMP2
RAMP3
RARA
RARB
RARG
RARRES1
RARRES2
RB1
RBPJ
REG1A
RELA
RELT
RGCC
RGS1
RGS2
RGS5
RNF43
ROR1
RORA
RPL21
RPL22
RPL32
RPL34
RPL37
RPS4Y1
RSPO1
RSPO2
RSPO3
RUNX3
RXRA
RXRB
RYK
S100A10
S100A2
S100A4
S100A6
S100A8
S100A9
S100B
S100P
SAA1
SAA2
SAT1
SCG5
SCGB3A1
SEC23A
SEC61G
SELENOP
SELL
SELPLG
SERPINA1
SERPINA3
SERPINB5
SERPINH1
SFN
SIGIRR
SLC2A1
SLC2A4
SLC40A1
SLPI
SMAD2
SMAD3
SMAD4
SMARCB1
SMO
SNAI1
SNAI2
SOD1
SOD2
SOSTDC1
SOX2
SOX4
SOX9
SPARCL1
SPINK1
SPOCK2
SPP1
SPRY2
SPRY4
SQSTM1
SRC
SREBF1
SRGN
SST
ST6GAL1
ST6GALNAC3
STAT1
STAT3
STAT4
STAT5A
STAT5B
STAT6
STMN1
SUCNR1
SYK
TACSTD2
TAGLN
TAP1
TAP2
TBX21
TCL1A
TEK
TFEB
TGFB1
TGFB2
TGFB3
TGFBR1
TGFBR2
THBS1
THBS2
TIE1
TIGIT
TIMP1
TLR1
TLR2
TLR3
TLR4
TLR5
TLR7
TLR8
TM4SF1
TNF
TNFAIP6
TNFRSF10A
TNFRSF10B
TNFRSF10D
TNFRSF11A
TNFRSF11B
TNFRSF12A
TNFRSF13B
TNFRSF14
TNFRSF17
TNFRSF18
TNFRSF19
TNFRSF1A
TNFRSF1B
TNFRSF21
TNFRSF4
TNFRSF9
TNFSF10
TNFSF12
TNFSF13B
TNFSF14
TNFSF15
TNFSF18
TNFSF4
TNFSF8
TNFSF9
TOP2A
TOX
TP53
TPM1
TPM2
TPSAB1
TPSB2
TSC22D1
TSHZ2
TSLP
TTR
TUBB
TUBB4B
TWIST1
TWIST2
TXK
TYK2
TYMS
TYROBP
UBE2C
UCP1
UPK3A
VCAM1
VCAN
VEGFA
VEGFB
VEGFC
VEGFD
VHL
VIM
VPREB3
VSIR
VTN
VWF
WIF1
WNT10B
WNT11
WNT2
WNT2B
WNT3
WNT5A
WNT5B
WNT7A
WNT7B
WNT9A
XBP1
XCL1
XCL2
YBX3
YES1
ZFP36

### Sheet: Suppl. Table 2
Table S2
Top scoring genes per annotated cluster CosMx DMG dataset
AC-like	Endothelia	MES-like	Macrophage	Microglia	Monocyte	OC-like	OPC-like	Oligodendrocyte	T cell
AQP1	IGFBP7	VIM	CD74	CD74	HLA-A	CCL11	OLIG1	AATK	GZMA
SPARCL1	FN1	TIMP1	SRGN	CX3CR1	HLA-B	GPR17	SOX10	PTGDS	CCL5
CLU	COL4A2	CHI3L1	C1QC	CSF1R	B2M	BCAS1	PDGFRA	BCAS1	IL32
ID3	EPAS1	S100A10	CD163	P2RY12	SRGN	APOD	MMP16	FGFR2	CXCR6
NTRK2	ESAM	MEG3	C1QB	C1QC	CD74	PDGFRA	BCAN	GSN	HBA1
CRYAB	COL4A1	HSPB1	RGS1	ITGAX	RGS2	OLIG1	CCND1	APOD	IFITM1
EZR	IFITM3	VEGFA	HLA-DRA	SPP1	LYZ	HES6	SOX4	S100B	CXCR4
BCAN	FLT1	MT2A	HLA-DRB1	HLA-DRA	ITGB2	COL11A1	HES6	COL18A1	CCL4L2
CD81	ITGA1	CAV1	SPP1	ITGB2	HLA-C	COL9A1	RPL21	CRYAB	HBB
AGT	ENG	CD63	SAT1	MAF	DUSP1	VCAN	DLL1	NDRG1	ITGB2
SOX9	VWF	ITGA3	FCGR3A	IFNGR1	VSIR	SOX10	RPL34	SELENOP	CD52
DDR1	CD34	SQSTM1	ZFP36	HLA-DRB1	HLA-DRA	DNMT1	SOX2	FGF1	CCL4
CD44	RGS5	MIF	HLA-DPA1	CSF2RA	S100A8	ETV5	HSP90AB1	STMN1	CD2
CD38	CALD1	KRT16	C1QA	HLA-DPA1	PTPRC	PTTG1	H4C3	SPP1	CD8A
FGFR3	ITM2A	COL6A2	FCGBP	CD53	NEAT1	COL9A2	RPL37	SOX10	S100A4
SOD2	BGN	LGALS1	FCER1G	FCGR3A	CD37	RGCC	STMN1	CALM2	CCR5
FAM107A	ETS1	EIF5A	GPX1	C1QB	HBA1	CD9	DLL3	RGCC	PTPRC
GLUL	COL3A1	MT1X	CD68	LPAR5	CD14	IL11	TUBB	COL4A5	IL7R
GLUD1	IFITM1	JUNB	CD14	CD37	S100A4	EPHB2	RPL32	ERBB3	ETS1
COL5A3	CDH5	METTL7B	DUSP1	CD14	HLA-E	ERBB3	CD24	LAMP2	CD48

### Sheet: Suppl. Table 3
Table S3
Top scoring genes per annotated cluster CosMx NM-HGG dataset
AC-like	B cell	Endothelia	MES-like	Macrophage	Microglia	Monocyte	Mural	NPC-like	OPC-like	T cell
CLU	IGKC	IGFBP7	VIM	CD74	CD74	HSPA1A	COL6A2	SOX4	BCAN	IFITM1
SPARCL1	TNFRSF18	COL4A2	TIMP1	C1QC	CX3CR1	HSPA1B	COL1A2	DLX5	OLIG1	TNFSF14
CRYAB	COL9A2	COL4A1	LGALS1	CD163	C1QC	CD74	COL1A1	STMN1	COL9A1	DUSP2
NTRK2	IL2	FN1	HSPB1	SPP1	SPP1	HSPB1	FN1	HES6	MMP16	CD3G
AGT	CASR	RGS5	SPRY4	SRGN	CSF1R	FABP5	COL6A1	TUBB	SOX10	IL7R
AQP1	FABP4	EPAS1	JUN	C1QB	C1QB	FCGBP	BGN	DDR1	IGF2	TLR2
FGFR3	NLRC4	ESAM	ANXA2	C1QA	FCGR3A	S100A4	COL6A3	DLL1	COL9A3	CD3E
LIFR	MST1R	BGN	FGFR1	FCGR3A	P2RY12	ITGB2	COL5A1	NOTCH1	PDGFRA	NRG4
EZR	PTGS2	ITGA1	NEAT1	CD14	GPX1	LYZ	MMP2	MEG3	COL11A1	CCL8
IL17D	FFAR3	FLT1	ANXA1	GPX1	ITGB2	CD14	COL3A1	H4C3	HES6	MTOR
MT1X	KRT86	ENG	MRC2	RGS1	CD53	CIITA	LGALS1	C11orf96	HSP90AB1	ACKR4
FAM107A	TNFSF13B	VWF	CD63	SAT1	CSF2RA	CSF1R	MXRA8	FABP7	APOD	WIF1
ITGB4	KRT16	ITM2A	FABP5	CSF1R	C1QA	COTL1	SERPINH1	CALM2	SOX4	CRIP1
SELENOP	DUSP2	ETS1	CD276	ITGB2	CD68	CLEC7A	TPM1	PDGFRA	ALCAM	PLAC8
LAMP2	CSF3	CALD1	ETV5	ZFP36	ITGAX	DCN	CAV1	JAG1	RBPJ	RAC2
CD44	FGF18	COL18A1	CHI3L1	B2M	IFNGR1	PSAP	S100A6	CD24	FYN	CCL11
GLUD1	RAMP2	PECAM1	SQSTM1	FCGBP	ST6GAL1	C1QC	LUM	HES5	HSP90B1	PTPRC
BCAN	RARB	KDR	TNFRSF1A	FCER1G	OLR1	OLR1	MMP14	NPR3	EIF5A	KRT16
FGFR2	ICAM3	CYTOR	SPRY2	CD68	CD37	CD37	HSPA1A	HSP90AB1	IL1RAP	CSF1R
SOX2	AHR	CD34	LGALS3	CD53	MAF	ITGAM	TIMP1	VCAN	H4C3	ACKR3

### Sheet: Suppl. Table 4
Table S4.
Gene signatures used for RNAseq analysis and Visium signature scores
MES-like (Liu et al. 2022)	AC-like (Liu et al. 2022)	OPC/OC-like (Zheng et al. 2023)
VIM	CLU	PLP1
S100A10	AQP4	CNP
TIMP1	AGT	PPP1R14A
GAP43	SPARCL1	CLDND1
CLU	VIM	TF
S100A6	GFAP	MAG
TAGLN2	CRYAB	MBP
TMSB10	MLC1	MOG
MYL12A	PLTP	MAL
S100A16	LAMB2	OLIG2
DDIT3	CD99	TMEM144
SPP1	APOE	CLDN11
LMNA	S1PR1	PTGDS
TNFRSF12A	SPARC	ERMN
VMP1	GJA1	QDPR
IL13RA2	EDNRB	ENPP2
SQSTM1	SLC1A3	APLP1
SLC2A3	F3	MOBP
OCIAD2	CD44	OPALIN
CD63	TNC	ABCA2
SPARCL1	C4A	PIP4K2A
LGALS1	EZR	CNDP1
MT2A	HEPN1	CNTN2
SCG2	ID3	CARNS1
S100A11	CCDC80	RNASE1
CAV1	S100A10	HSPA2
CD59	IFI6	PLLP
EMP1	RASSF4	NKX6-2
	ATP1A2	MYRF
	ALDOC	LHPP
